# Evaluating the impact of a sample-matched reference genome on single-cell transcriptomic inferences in *Plasmodium falciparum*

**DOI:** 10.64898/2026.07.30.740912

**Authors:** Talleh Almelli, Sunil Kumar Dogga, Jesse Rop, Seri Kitada, Mara Lawniczak

## Abstract

**Background:** *Plasmodium falciparum* field isolates exhibit genomic variation, including copy number variation and sequence divergence. In contrast, the *P. falciparum* 3D7 reference genome (Pf3D7) was derived from a long-term laboratory-adapted strain and does not fully reflect the genomic variation among field isolates. The extent to which the reference genome influences RNA-seq mapping and expression inference in natural infections remains unclear.

**Results:** We generated both a reference genome and single cell RNA sequencing (scRNAseq) data from a *P. falciparum-*infected carrier in Mali. This new ML52 assembly was annotated using Companion with Pf3D7 as the reference. scRNAseq reads from the natural infection isolate were aligned to both the Pf3D7 genome and the isolate-specific ML52 genome, followed by locus-level alignment inspection. For most conserved genes, expression inference was concordant for both references, while genes showing reference-genome-dependent differences were investigated further. Some discrepancies were attributed to mapping artefacts or to reads aligning to unplaced genomic contigs that reflected divergent haplotypes from the co-infecting strains in the naturally infected carrier. While most multigene family loci showed concordant gene expression across both references, *var* genes exhibited considerable mis-mapping against 3D7 *var* loci as well as 2/3 of *var* reads not mapping at all to 3D7.

**Conclusion:** scRNAseq expression inference in *P. falciparum* is robust for conserved genes and most multigene families when comparing to a matched vs unmatched reference genome, but the extremely polymorphic *var* genes require a matched assembly in order to evaluate expression. These findings highlight the importance of the reference genome for *var* gene studies and should be considered when interpreting transcriptomic analyses in other organisms possessing highly variable antigenic loci.
