## Supplementary material for "Evaluating the impact of a sample-matched reference genome on single-cell transcriptomic inferences in *Plasmodium falciparum*": Table S1. Annotation table and annotation sources for the PfML52 genome relative to the Pf3D7 genome.

### Sheet: Table 1
			Total	CPP	HYPO	VAR		PHIST/	ETRAMP	RIFIN	SICA	STEVOR	Rest	non-coding
							EXP	RESA						RNA
Pf3D7 Transferred Gene Set (5262)	Chromosome (5153)	Liftoff	4878	1198 (706)	11	6		52	13 (3)	90	4	21	3378 (2217)	22 rRNA
							78 (2)
		Pseudo	207	69 (27)	22 (10)	0		2	0	9	0	3	99 (51)
							3
		TxRATT/	68	6 (2)	1	18		0	0	4	0	0	35 (22)
		TxAUGUSTUS/
		GeneMark					4
	Unplaced (56)	Liftoff	34	4 (3)	0	0		0	1	10	0	2	14 (8)
							3
		Pseudo	21	1	4	6		0	0	4	0	1	4 (2)
							1
		TxRATT/	1	0	0	1		0	0	0	0	0	0
		TxAUGUSTUS/
		GeneMark					0
	chrA/M (53)	Liftoff	53	0	3 (1)	0		0	0	0	0	0	25 (10)	25 rRNA
							0
ab initio (1508)	Chromosome (896)	Aragorn/	122	0	0	0		0	0	0	0	0	0	45 tRNA,
		INFERNAL					0							12 rRNA,
		AUGUSTUS	718	12	424	70	20	12	1	81	2	17	78	28 snoRNA,
		Pseudo	35	1	0	7	0	6	0	4	0	6	11	6 snRNA,
		TxRATT/	21	1	4	14		1	0	0	0	0	1	31 ncRNA
		TxAUGUSTUS/
		GeneMark					0
	Unplaced (574)	Aragorn/	6	0	0	0		0	0	0	0	0	0	4 tRNA,
		INFERNAL					0							2 ncRNA
		AUGUSTUS	538	20	390	21	2	5	0	23	0	2	75
		Pseudo	24	6	0	1	0	0	0	1	0	0	16
		TxRATT/	6	0	1	2		0	0	0	0	0	3
		TxAUGUSTUS/
		GeneMark					0
	chrA/M (38)	Aragorn/	36	0	0	0		0	0	0	0	0	0	33 tRNA,
		INFERNAL					0							3 rRNA
		AUGUSTUS	2	0	2	0	0	0	0	0	0	0	0
